# Population genomics provide insights into the global genetic structure of *Colletotrichum graminicola,* the causal agent of maize anthracnose

**DOI:** 10.1101/2022.05.07.490914

**Authors:** Flávia Rogério, Riccardo Baroncelli, Francisco Borja Cuevas-Fernández, Sioly Becerra, JoAnne Crouch, Wagner Bettiol, M. Andrea Azcárate-Peril, Martha Malapi-Wight, Veronique Ortega, Javier Betran, Albert Tenuta, José S. Dambolena, Paul D. Esker, Pedro Revilla, Tamra A. Jackson-Ziems, Jürg Hiltbrunner, Gary Munkvold, Ivica Buhiniček, José L. Vicente-Villardón, Serenella A. Sukno, Michael R. Thon

## Abstract

**Background:** *Colletotrichum graminicola*, the causal agent of maize anthracnose, is an important crop disease worldwide. Understanding the genetic diversity and mechanisms underlying genetic variation in pathogen populations is crucial to the development of effective control strategies. The genus *Colletotrichum* is largely recognized as asexual, but several species have been reported to have a sexual cycle. Here, we employed a population genomics approach to investigate the genetic diversity and reproductive biology of *C. graminicola* isolates infecting maize. We sequenced 108 isolates of *C. graminicola* collected in 14 countries using restriction site-associated DNA sequencing (RAD-Seq) and whole-genome sequencing (WGS).

**Results:** Clustering analyses based on single-nucleotide polymorphisms showed populational differentiation at a global scale, with three genetic groups delimited by continental origin, compatible with short-dispersal of the pathogen, and geographic subdivision. Distinct levels of genetic diversity were observed between these clades, suggesting different evolutionary histories. Intra and inter-continental migration was predicted between Europe and South America, likely associated with the movement of contaminated germplasm. Low clonality and evidence of genetic recombination were detected from the analysis of linkage disequilibrium and the pairwise homoplasy index (PHI) test for clonality. We show evidence that even if rare (possibly due to losses of sex and meiosis-associated genes) *C. graminicola* can undergo sexual recombination based on lab assays and genomic analyses.

**Conclusions:** Our results support hypotheses of intra and intercontinental pathogen migration and genetic recombination with great impact on *C. graminicola* population structure.
