## Supplementary Table S1; Supplementary Table S2; Supplementary Table S3; Supplementary Table S4; Supplementary Table S5 for "Population genomics provide insights into the global genetic structure of *Colletotrichum graminicola,* the causal agent of maize anthracnose"

### Sheet: Table S1
Supplementary Table S1. Isolates of Colletotrichum graminicola used in this study.
Sample	Continent	Year sampling	Country	State	Source	Sequencing strategy	Number of reads	Depth of coverage
A-50010-1	NAM	2015	USA	Iowa	This study	R	372674	14.9089
A-50010-3	NAM	2015	USA	Iowa	This study	R	3396350	104.944
A-50010-4	NAM	2015	USA	Iowa	This study	R	3319810	99.7177
A-50036-2	NAM	2015	USA	Boone County, Iowa	This study	R	3475766	108.401
A-50075-1	NAM	2014	USA	Ellsworth, Iowa	This study	R	3068428	90.1372
A-50201-1-1	NAM	2013	USA	Story County, Iowa	This study	R	4043904	114.968
A-50201-1-5	NAM	2013	USA	Story County, Iowa	This study	R	5110983	156.296
A-52339-1	NAM	2013	USA	Tama County; Iowa	This study	R	3589357	94.9037
A-52621-1	NAM	2015	USA	Crawforsville, Iowa	This study	R	4477360	140.104
ARG-2700-1	SA	2012	Argentina	Pergamino	This study	R	3802121	116.263
ARG-2700-3	SA	2012	Argentina	Pergamino	This study	R	2740915	85.5278
ARG-2700-4	SA	2012	Argentina	Pergamino	This study	R	3185870	90.5092
ARG-2700-5	SA	2012	Argentina	Pergamino	This study	R	2815287	81.9472
ARG-2700-6	SA	2012	Argentina	Pergamino	This study	R	4011064	122.698
BR-19920-1	SA	2016	Brazil	Salto Grande, São Paulo	This study	R	4945550	142.729
BR-40000-1	SA	2016	Brazil	Bahia	This study	R	3484835	105.922
BR-73000-1	SA	2015	Brazil	Sobradinho, Paraná	This study	R	5210968	160.151
BR-73800-1	SA	2015	Brazil	Formosa, Goiás	This study	R	2328808	71.4292
BR-73850-1	SA	2015	Brazil	Cristalina, Goiás	This study	R	3436786	108.478
BR-75800-1	SA	2016	Brazil	Jataí ,Goiás	This study	R	3088548	85.9318
BR-75900-1	SA	2015	Brazil	Rio Verde, Goiás	This study	R	5235868	151.837
BR-76170-2	SA	2015	Brazil	Anicuns, Goiás	This study	R	4491304	121.784
BR-76170-3	SA	2015	Brazil	Anicuns, Goiás	This study	R	3549184	111.808
BR-79550-1	SA	2016	Brazil	Costa Rica, Mato Grosso do Sul	This study	R	2975336	86.0029
BR-85807-1	SA	2016	Brazil	Cascavel, Paraná	This study	R	3296011	97.8405
BR-85925-1	SA	2015	Brazil	Novo Sobradinho, Paraná	This study	R	3852647	116.53
BR-85925-2	SA	2015	Brazil	Novo Sobradinho, Paraná	This study	R	3750409	117.531
BR-85955-2	SA	2016	Brazil	Maripá, Paraná	This study	R	2383989	71.3581
BR-87120-1	SA	2016	Brazil	Floresta, Paraná	This study	R	4839414	139.394
BR-98250-1	SA	2015	Brazil	Saldanha Marinho, Rio G. do Sul	This study	R	3916389	103.967
BR-98290-1	SA	2015	Brazil	Condor, Paraná	This study	R	3333569	119.756
CA-CHAT-2	NAM	2012	Canada	Chatman, Ontario	This study	R	4692258	125.751
CA-CHAT-3	NAM	2012	Canada	Chatman, Ontario	This study	R	3942617	119.138
CA-N0L-1	NAM	2015	Canada	Rodney, Ontario	This study	R	3314397	102.212
CA-N0L-3	NAM	2015	Canada	Wheatley, Ontario	This study	R	3990641	121.731
CA-N0P-1	NAM	2015	Canada	Wheatley, Ontario	This study	R	4586554	130.715
CA-N0P-3	NAM	2015	Canada	Wheatley, Ontario	This study	R	3099258	83.4934
CA-N8H-2	NAM	2012	Canada	Leamington, Ontario	This study	R	4497564	128.615
CA-N8H-3	NAM	2012	Canada	Leamington, Ontario	This study	R	2327442	70.7998
CA-N8H-5	NAM	2015	Canada	Leamington, Ontario	This study	R	5987591	174.897
CA-N8H-7	NAM	2015	Canada	Leamington, Ontario	This study	R	5399455	161.842
CA-NOP-2CO	NAM	2012	Canada	Ridgetown, Ontario	This study	R	4278039	126.939
CA-NOP-2CO-12	NAM	2015	Canada	Ridgetown, Ontario	This study	R	4784703	135.904
CA-NOP-2CO-5	NAM	2015	Canada	Ridgetown, Ontario	This study	R	3600722	107.058
CA-NOP-2CO-7	NAM	2015	Canada	Ridgetown, Ontario	This study	R	4471169	130.332
CA-NOP-2CO-9	NAM	2015	Canada	Ridgetown, Ontario	This study	R	3923998	118.544
CBS275.54	E	1954	Netherlands	Wageningen	This study	R	3515773	103.237
CG-1P-1M	SA	2007	Brazil	Ipameri, Goiás	This study	R	4192800	127.839
Cg151NY82	NAM	1982	USA	Tioga County, New York	This study	R	4022161	118.785
CR-10342-4	E	2015	Croatia	Farkaševac	This study	R	4153878	126.493
CR-10342-5	E	2015	Croatia	Farkaševac	This study	R	4799401	119.018
CR-10344-2	E	2014	Croatia	Farkaševac	This study	R	3715892	104.547
CR-10370-68	E	2014	Croatia	Rugvica	This study	R	4724089	136.299
CR-10370-71	E	2014	Croatia	Rugvica	This study	R	7644958	229.303
CR-42223-3	E	2015	Croatia	Tuhovec	This study	R	2280408	64.826
CR-42230-1	E	2014	Croatia	Ludbreg plot 1	This study	R	2960869	91.7894
CR-42230-5	E	2014	Croatia	Ludbred, plot 2	This study	R	3852284	106.569
CR-42230-9	E	2014	Croatia	Ludbreg plot 2	This study	R	3855483	108.635
F-40300-3	E	2013	France	Peyrehorade	This study	R	2951813	125.237
F-40400-1	E	2014	France	Meihan	This study	R	4438775	135.768
F-40400-2	E	2014	France	Meihan	This study	R	3082615	92.2125
F-64330-3	E	2012	France	Garlin	This study	R	3982463	88.2518
F-64330-8	E	2013	France	Garlin, (early season)	This study	R	3355635	98.4573
F-64370-1	E	2013	France	Arnos	This study	R	4644343	132.836
F-64370-2	E	2014	France	Arnos	This study	R	3440417	108.44
F-64410-1	E	2015	France	Poursiugues Boucoue	This study	R	4980673	148.122
F-64410-8	E	2015	France	Poursiugues Boucoue	This study	R	4192508	117.961
I61851	NAM	2014	USA	Ivesdale, Illinois	This study	R	3437294	94.1136
M2.001	NAM	1975	USA	North Carolina	This study	R	4341095	133.613
M5.001	SA	1990	Brazil	-	﻿Du et al. 2005	R	4585368	133.983
M55901-1	NAM	2015	USA	Olmsted, Minnesota, USA	This study	R	4358637	134.066
M9.001	NAM	1990	USA	Indiana	This study	R	4700992	142.14
MKy7	NAM	2011	USA	Russell Springs, Kentucky	This study	R	3925615	114.614
N68735-1	NAM	2016	USA	Holt County, Nebraska	This study	R	4405370	138.549
P-7565-072-2	E	2014	Portugal	Alentejo	This study	R	4435243	128.988
P-7565-072-3	E	2014	Portugal	Alentejo	This study	R	3796976	119.998
Sl-9253-1	E	2015	Slovenia	Apace	This study	R	3932971	120
Sl-9253-3	E	2015	Slovenia	Apace	This study	R	3972113	121.844
Sl-9253-4	E	2015	Slovenia	Apace	This study	R	4844867	148.632
SW-8046-10	E	2015	Switzerland	Zurich	This study	R	3082442	85.7705
SW-8046-11	E	2015	Switzerland	Zurich	This study	R	3800336	111.475
SW-8046-12	E	2015	Switzerland	Zurich	This study	R	4165373	119.685
SW-8046-13	E	2015	Switzerland	Zurich	This study	R	3550576	108.067
SW-8046-3	E	2012	Switzerland	Zurich	This study	R	4014634	123.416
SW-8046-8	E	2015	Switzerland	Zurich	This study	R	1221799	38.1183
SW-8046-9	E	2015	Switzerland	Zurich	This study	R	4664110	146.177
CA-N8H-8	NAM	2015	Canada	Leamington, Ontario	This study	R	1782889	54.0617
CA-N8H	NAM	2012	Canada	Leamington, Ontario	This study	S	4692258
ARG-2700-2	SA	2012	Argentina	Pergamino	This study	S	3802121	18.2299
CA-CHAT-1	NAM	2012	Canada	Chatman, Ontario	This study	S	13174743	69.2234
CBS113173	Africa	1960	Zimbabwe	-	Rech et al., 2014	S	78987221	143.421
CBS252.59	E	1959	Netherlands	Wageningen	CBS fungal culture	S	22695736	65.803
CR-10370-50	E	2011	Croatia	Dugo Selo	This study	S	8033052	36.0533
CRO-I-35	E	2010	Croatia	Rugvica, Dugo Selo (T4)	This study	S	4438775	36.5678
CRO-I-41	E	2010	Croatia	Rugvica, Dugo Selo	This study	S	3082615	132.735
DMSZ-63127	E	-	Germany	-	Rech et al., 2014	S	62231357	115.265
F-40300-1	E	2013	France	Peyrehorade	This study	S	10475294	31.1301
F-64330-2	E	2012	France	Garlin	This study	S	13105271	40.2595
F-64330-7	E	2013	France	Garlin, (early season)	This study	S	15768500	49.1184
JAB2	SA	-	Brazil	-	Rech et al., 2014	S	14560748	21.9464
LARS318	Africa	1990	Nigeria	-	Rech et al., 2014	S	67459098	123.618
M1.001	NAM	1978	USA	Missouri	﻿Du et al. 2005; Rech et al. 2014	S	4654191	140.492
MAFF511343	Asia	1985	Japan	Nagano	Rech et al., 2014	S	15982079	24.6675
NRRL13649	NAM	-	USA	Alabama	Rech et al., 2014	S	46575598	80.7638
NRRL47511	NAM	2005	USA	Michigan	Rech et al., 2014	S	67040509	125.109
P-7565-072-1	E	2014	Portugal	Alentejo	This study	S	21393916	101.137
SW-8046-1	E	2012	Switzerland	Zurich	This study	S	49685613	78.3226
SW-8046-2	E	2012	Switzerland	Zurich	This study	S	49551115	56.7809

### Sheet: Table S2
Supplementary Table S2. Summary statistics of Colletotrichum graminicola genomes generated in this study.
Isolate	Species	host	Sequencing strategy	Year of isolation	City, Country	Coverage (X)	# Scaffolds	Assembly size	Completness	BioProjct	BioSample	Accesson
ARG2700-2	C. graminicola	Zea mays	Miseq (2x300bp), TruSeq DNA Nano kit	2012	Argentina: Pergamino	10	6378	53788988	98.2	PRJNA815473	SAMN26589426	JALJPU000000000
CA-CHAT-1	C. graminicola	Zea mays	Miseq (2x300bp), TruSeq DNA Nano kit	2012	Canada: Chatman	60	1402	59232380	98.3	PRJNA815632	SAMN26631096	JALJPV000000000
CA-N8H	C. graminicola	Zea mays	Miseq (2x300bp), TruSeq DNA Nano kit	2012	Canada: Leamington	15	3829	57841471	98.3	PRJNA815636	SAMN26631098	JALBEZ000000000
CBS252.59	C. graminicola	Zea mays	HiSeq4000 (2x150bp), Nextera XT DNA kit	1959	Netherlands: Wageningen	43	3691	44934967	96.9	PRJNA815638	SAMN26631109	JALJPW000000000
CBS113173	C. graminicola	Zea mays	HiSeq2000 (2x300bp), TruSeq DNA Nano kit	1960	Zimbabwe	25	5233	51539737	98.3	PRJNA815639	SAMN26631096	JALBFA000000000
CR10370-50	C. graminicola	Zea mays	HiSeq4000 (2x150bp), Nextera XT DNA kit	2011	Croatia: Rugvica	15	7606	58980796	95.8	PRJNA815644	SAMN26631158	JALJPX000000000
CRO-I-35	C. graminicola	Zea mays	HiSeq4000 (2x150bp), Nextera XT DNA kit	2010	Croatia: Rugvica	13	12680	51336064	96.3	PRJNA815829	SAMN26643332	JALJPY000000000
CRO-I-41	C. graminicola	Zea mays	Miseq (2x300bp), TruSeq DNA Nano kit	2010	Croatia: Rugvica	60	1373	59315118	98.2	PRJNA815831	SAMN26644950	JALJPZ000000000
DMSZ-63127	C. graminicola	Zea mays	HiSeq2000 (2x300bp), TruSeq DNA Nano kit	2013	Germany	63	1476	43145614	98.1	PRJNA815832	SAMN26645038	JALBFB000000000
F40300-1	C. graminicola	Zea mays	HiSeq4000 (2x150bp), Nextera XT DNA kit	2012	France: Garlin	12	11654	49494687	95.3	PRJNA815838	SAMN26645044	JALJQA000000000
F64330-2	C. graminicola	Zea mays	HiSeq4000 (2x150bp), Nextera XT DNA kit	2012	France: Garlin	16	11203	52379115	96.3	PRJNA815839	SAMN26645053	JALJQB000000000
F64330-7	C. graminicola	Zea mays	HiSeq4000 (2x150bp), Nextera XT DNA kit	2012	France: Garlin	25	5182	43801246	96.6	PRJNA815847	SAMN26645112	JALJQC000000000
LARS318	C. graminicola	Zea mays	HiSeq2000 (2x300bp), TruSeq DNA Nano kit	1990	Nigeria	40	3505	49268286	98.4	PRJNA815850	SAMN26645409	JALJQD000000000
NRRL13649	C. graminicola	Zea mays	HiSeq2000 (2x300bp), TruSeq DNA Nano kit	2005	USA: Alabama	45	2695	49936989	98	PRJNA815856	SAMN26646114	JALJQE000000000
NRRL47511	C. graminicola	Zea mays	HiSeq2000 (2x150bp), TruSeq DNA Nano kit	2005	USA: Michigan	35	4280	50305269	98.3	PRJNA815857	SAMN26646115	JALBFC000000000
P7565-072-1	C. graminicola	Zea mays	Miseq (2x300bp), TruSeq DNA Nano kit	2014	Portugal: Alvalade	55	611	60263706	97.9	PRJNA815858	SAMN26646122	JALBFD000000000
SW-8046-1	C. graminicola	Zea mays	Miseq (2x300bp), TruSeq DNA Nano kit	2012	Switzerland: Zurich	42	827	60651333	98.2	PRJNA815862	SAMN26646203	JALBFE000000000
SW-8046-2	C. graminicola	Zea mays	HiSeq4000 (2x150bp), Nextera XT DNA kit	2012	Switzerland: Zurich	25	9323	48941936	96.7	PRJNA815863	SAMN26646204	JALJQF000000000
JAB2	Due to the low coverage this genoma was not submitted in the database.
MAFF511343	Due to the low coverage this genoma was not submitted in the database.
M1.001	Reference genome (O’Connell et al. 2012)											ACOD00000000.1

### Sheet: Table S3
Supplementary Table S3. Measure of pairwise genetic differentiation between genetic clusters of Colletotrichum graminicola
	BR	E	NAM
BR	-	0.414717	0.420579
E		-	0.265601
NAM			-
			T

### Sheet: Table S4
Supplementary Table S4. Multilocus genotype (MLGs) among Colletotrichum graminicola isolates
	MLG	Sample	Localization	Year sampling	Distance between samples	Nº SNPs between samples
EU clade	MLG1	Sl-9253-1	Apace, Slovenia	2015	-	0
		Sl-9253-4	Apace, Slovenia	2016
	MLG2	CRO-I-35	Rugvica, Dugo Selo T4, Croatia	2010	intercontinental	4
		ARG-2700-2	Pergamino, Argentina	2012
	MLG3	CR-42230-5	Tuhovec, Croatia	2014	~50km apart	0
		CR-10342-5	Farkaševac, Croatia	2015
	MLG4	CRO-I-41	Farkaševac, Croatia	2010	~50km apart	4
		CR-10370-50	Rugvica, Dugo Selo, Croatia	2011
	MLG5	CR-10370-68	Rugvica, Dugo Selo, Croatia	2014	-	1
		CR-10370-71	Rugvica, Dugo Selo, Croatia	2014
	MLG6	F-64370-1	Arnos, France	2014	~150km apart	9
		F-64330-7	Garlin, France	2013
	MLG7	F-40300-3	Peyrehorade, France	2013	~1000km apart	2
		SW-8046-3	Zurich, Switzerland	2012
	MLG8	SW-8046-1	Zurich, Switzerland	2012	-	5
		SW-8046-2	Zurich, Switzerland	2012
	MLG9	SW-8046-8	Zurich, Switzerland	2015	-	1-7
		SW-8046-10	Zurich, Switzerland	2015
		SW-8046-12	Zurich, Switzerland	2015
		SW-8046-13	Zurich, Switzerland	2015
	MLG10	P-7565-072-2	Alentejo, Portugal	2014	-	4
		P-7565-072-3	Alentejo, Portugal	2014
	MLG11	ARG-2700-3	Pergamino, Argentina	2012	-	0
		ARG-2700-4	Pergamino, Argentina	2012
	MLG12	CBS275.54	Wageningen, Netherlands	1954	not information	7
NAM clade		CBS252.59	Wageningen, Netherlands	1959
	MLG13	CA-CHAT-1	Chatman, Ontario, Canada	2012	-	1
		CA-CHAT-2	Chatman, Ontario, Canada	2012
	MLG14	M1.001	Missouri, United States	1978	intercontinental	0
		LARS318	Nigeria	1990
	MLG15	A-50036-2	Boone County, Iowa, United States	2015	-	0
		A-50201-1-5	Story County, Iowa, United States	2015

### Sheet: Table S5
	Supplementary Table S4. Complete set of Colletotrichum graminicola sex-related genes investigated in this study. Genes absent are marked with an x.
											C. graminicola
	Gene annotation/putative function	Annotated fungal species	Accession	Reference	C. graminicola locus tag1	Verticillium dahliae	C. orbiculare	C. gloeosporioides	C. fructicola	C. higginsianum	M1.001	DMSZ63127	LARS318	CBS113173	NRRL47511	NRRL13649	CRO-I-35	F40300-1	CR10370-50	F64330-7	SW8046-2	CBS252.59	F64330-2	SW8046-1	P7565-07212	CA-CHAT-1	CRO-I-41	CA-N8H	ARG-2700-2	C. sublineola	C. salicis	C. fiorinae	C. simmondsii	C. nymphaeae
	Meiosis
	Double-strand DNA breaks formation and processing
	Meiotic recombination protein REC12	Neurospora crassa	XP_961027	Short et al., 2014	GLRG_09390T0
	Meiotic recombination protein REC4	Neurospora crassa	XP_955873	Short et al., 2014	GLRG_06331T0													x	x	x	x		x	x			x	x
	DEAD/DEAH box DNA helicase MER3	Neurospora crassa	XP_960191	Short et al., 2014	GLRG_01487T0	x
	Splicing factor 3B subunit 4	Neurospora crassa	XP_961142	Short et al., 2014	GLRG_03069T0												x	x	x	x	x	x	x
	Double-strand break repair protein MUS23	Neurospora crassa	XP_963591	Short et al., 2014	GLRG_06287T0
	DNA repair protein RAD50	Neurospora crassa	XP_963818	Short et al., 2014	GLRG_00735T0	x
	DNA repair protein of the MRE11 complex	Neurospora crassa	XP_960975	Short et al., 2014	GLRG_03496T0
	Single strand invasion
	DNA repair protein RAD51	Neurospora crassa	XP_965126	Short et al., 2014	GLRG_03897T0
	DNA repair and recombination protein RAD52	Neurospora crassa	XP_961065	Short et al., 2014	GLRG_04118T0
	DNA repair and recombination protein RAD54	Neurospora crassa	XP_959470	Short et al., 2014	GLRG_05612T0
	Replication factor-A protein1	Neurospora crassa	XP_961333	Short et al., 2014	GLRG_04297T0
	Replication factor-A protein 2	Neurospora crassa	XP_961967	Short et al., 2014	GLRG_05727T0
	Strand exchange protein RAD55p	Neurospora crassa	XP_961993	Short et al., 2014	GLRG_06080T0											x	x	x	x	x	x	x	x	x	x		x		x
	DNA-repair protein XRCC3	Neurospora crassa	XP_957194	Short et al., 2014	GLRG_05276T0
	DNA damage checkpoint
	Genome integrity checkpoint protein	Neurospora crassa	XP_957745	Short et al., 2014	GLRG_00058T0
	Cell cycle checkpoint protein RAD17	Neurospora crassa	XP_964321	Short et al., 2014	GLRG_04547T0																		x
	Proteins involved in crossing over
	DNA mismatch repair protein	Neurospora crassa	XP_963198	Short et al., 2014	GLRG_10254T0
	DNA mismatch repair protein MUTS	Neurospora crassa	XP_001728471	Short et al., 2014	GLRG_09028T0
	DNA mismatch repair MUTS family	Neurospora crassa	XP_963830	Short et al., 2014	GLRG_03845T0
	ATP-dependent helicase SGS1	Neurospora crassa	XP_964030	Short et al., 2014	GLRG_01531T0
	Meiosis specific protein	Neurospora crassa	XP_001728267	Short et al., 2014	GLRG_04723T0		x	x	x	x																						x	x	x
	DNA repair protein RAD16	Neurospora crassa	XP_964627	Short et al., 2014	GLRG_02415T0
	DNA repair protein RAD13	Neurospora crassa	XP_965045	Short et al., 2014	GLRG_00714T0										x
	Synaptonemal complex
	Histone H2A.Z	Neurospora crassa	XP_963338	Short et al., 2014	GLRG_06289T0												x		x			x
	Structural maintenance of chromosome: SMC protein	Neurospora crassa	XP_963793	Short et al., 2014	GLRG_02559T0
	Structural maintenance of chromosome: SMC protein	Neurospora crassa	XP_959722	Short et al., 2014	GLRG_06795T0
	Exodeoxyribonuclease	Neurospora crassa	XP_959551	Short et al., 2014	GLRG_06673T0
	Casein kinase I	Neurospora crassa	XP_965825	Short et al., 2014	GLRG_10150T0												x	x	x		x	x	x			x
	Nucleotide excision repair protein RAD23	Neurospora crassa	XP_959055	Short et al., 2014	GLRG_02257T0														x
	ATP-dependent DNA helicase SRS2	Neurospora crassa	XP_960368	Short et al., 2014	GLRG_09586T0
	Mismatch repair proteins
	DNA mismatch repair protein MSH2	Neurospora crassa	XP_959643	Short et al., 2014	GLRG_11381T0
	DNA mismatch repair protein MSH3	Neurospora crassa	XP_963874	Short et al., 2014	GLRG_10423T0
	DNA mismatch repair protein MSH6	Neurospora crassa	XP_959678	Short et al., 2014	GLRG_07102T0
	DNA mismatch repair protein PMS1	Neurospora crassa	XP_962690	Short et al., 2014	GLRG_02700T0
	DNA mismatch repair protein MUTL	Neurospora crassa	XP_963744	Short et al., 2014	GLRG_03888T0
	Resolution of recombination intermediates
	Protein involved in DNA repair and recombination	Neurospora crassa	XP_957662	Short et al., 2014	GLRG_05457T0					x																				x
	Crossover junction endonuclease MUS81	Neurospora crassa	XP_963908	Short et al., 2014	GLRG_03948T0
	GIY-YIG catalytic domain containing protein	Neurospora crassa	XP_961602	Short et al., 2014	GLRG_10727T0
	DNA topoisomerase	Neurospora crassa	XP_958033	Short et al., 2014	GLRG_01673T0
	DNA topoisomerase	Neurospora crassa	XP_962372	Short et al., 2014	GLRG_06057T0
	DNA topoisomerase	Neurospora crassa	XP_956391	Short et al., 2014	GLRG_02375T0												x	x	x	x	x	x	x
	Non-homologous end joining
	Ku70 protein	Neurospora crassa	XP_962503	Short et al., 2014	GLRG_05839T0
	Ku80 protein	Neurospora crassa	XP_956387	Short et al., 2014	GLRG_02369T0												x	x	x	x			x
	Other
	Protein required for meiotic recombination	Neurospora crassa	XP_957492	Short et al., 2014	GLRG_11191T0
	Repeat-induced point mutation gene	Neurospora crassa	XP_001728555	Short et al., 2014	GLRG_02405T0
	Synaptonemal complex protein HOP1	Saccharomyces cerevisiae	NP_012193	Short et al., 2014	-	x	x	x	x	x	x	x	x	x	x	x	x	x	x	x	x	x	x	x	x	x	x	x	x	x	x	x	x	x
	Interhomolog meiotic recombination HOP2	Saccharomyces cerevisiae	NP_011482	Short et al., 2014	-	x	x	x	x	x	x	x	x	x	x	x	x	x	x	x	x	x	x	x	x	x	x	x	x	x	x	x	x	x
	Interhomolog meiotic recombination MND1	Saccharomyces cerevisiae	NP_011332	Short et al., 2014	-	x	x	x	x	x	x	x	x	x	x	x	x	x	x	x	x	x	x	x	x	x	x	x	x	x	x	x	x	x
	Cohesion
	Adherin
	Subunit of cohesin loading factor	Neurospora crassa	XP_961787	Short et al., 2014	GLRG_06182T0
	Chromosome cohesion
	Cohesin complex subunit	Neurospora crassa	XP_961409	Short et al., 2014	GLRG_01295T0
	Chromosome segregation protein SUDA	Neurospora crassa	XP_957879	Short et al., 2014	GLRG_02331T0												x
	Cohesin complex subunit required for sister chromatid cohesion	Neurospora crassa	XP_960650	Short et al., 2014	GLRG_03276T0
	Double-strand-break repair protein RAD21	Neurospora crassa	XP_964217	Short et al., 2014	GLRG_01402T0
	Rec8 protein	Neurospora crassa	XP_965290	Short et al., 2014	GLRG_07897T0																																										?
	Protein required for establishment andmaintenance of sister chromatid cohesion	Neurospora crassa	XP_957713	Short et al., 2014	GLRG_02157T0				x
	Separin
	Separin	Neurospora crassa	XP_956590	Short et al., 2014	GLRG_00016T0
	Condensins
	Nuclear condensin complex subunit Smc2	Neurospora crassa	XP_962321	Short et al., 2014	GLRG_02921T0
	Nuclear condensin complex subunit Smc4	Neurospora crassa	XP_958567	Short et al., 2014	GLRG_05572T0
	Condensin	Neurospora crassa	XP_958443	Short et al., 2014	GLRG_01744T0
	Condensin subunit Cnd3	Neurospora crassa	XP_962932	Short et al., 2014	GLRG_03782T0
	Chromosome segregation
	Spindle pole body component alp14	Neurospora crassa	XP_956946	Short et al., 2014	GLRG_08234T0
	HEC/Ndc80p family protein	Neurospora crassa	XP_957538	Short et al., 2014	GLRG_08772T0
	Chromosome segregation protein	Neurospora crassa	XP_962654	Short et al., 2014	GLRG_02706T0
	Swi3 domain-containing protein	Neurospora crassa	XP_965489	Short et al., 2014	GLRG_02685T0
	Carboxy-terminal kinesin 2	Neurospora crassa	XP_958282	Short et al., 2014	GLRG_01159T0
	Tubulin alpha chain	Neurospora crassa	XP_958904	Short et al., 2014	GLRG_04060T0
	Tubulin gamma chain	Neurospora crassa	XP_957593	Short et al., 2014	GLRG_10217T0
	Tubulin alpha chain	Neurospora crassa	XP_963223	Short et al., 2014	GLRG_07331T0
	Anaphase-promoting complex
	Anaphase-promoting complex/cyclosome subunit APC1	Neurospora crassa	XP_959459	Short et al., 2014	GLRG_10807T0			x
	Anaphase-promoting complex protein	Neurospora crassa	XP_964327	Short et al., 2014	GLRG_04640T0
	Anaphase-promoting complex subunit CUT9	Neurospora crassa	XP_960934	Short et al., 2014	GLRG_04910T0
	WD repeat-containing protein slp1	Neurospora crassa	XP_965019	Short et al., 2014	GLRG_00702T0										x
	Anaphase-promoting complex subunit 8	Neurospora crassa	XP_961540	Short et al., 2014	GLRG_03138T0
	Nuclear protein BIMA	Neurospora crassa	XP_956598	Short et al., 2014	GLRG_00181T0
	Anaphase-promoting complex subunit 10	Neurospora crassa	XP_963592	Short et al., 2014	GLRG_06293T0
	WD repeat-containing protein SRW1	Neurospora crassa	XP_960747	Short et al., 2014	GLRG_01293T0
	Meiosis-specific APC/C activator protein AMA1	Neurospora crassa	XP_956209	Short et al., 2014	GLRG_08131T0
	Transcription factor and gene regulation
	Meiosis-specific transcription factor	Neurospora crassa	XP_958201	Short et al., 2014	GLRG_06073T0
	Histone-lysine N-methyltransferase	Neurospora crassa	XP_962870	Short et al., 2014	GLRG_00302T0														x
	Ankyrin repeat protein	Neurospora crassa	XP_957274	Short et al., 2014	GLRG_03676T0
	SNF2 family ATP-dependent chromatin-remodeling factor SNF21	Neurospora crassa	XP_957128	Short et al., 2014	GLRG_02352T0
	Signal transduction
	Calcium/Calmodulin-dependent protein kinase	Neurospora crassa	XP_958895	Short et al., 2014	GLRG_01668T0
	Protein kinase GSK3	Neurospora crassa	XP_961145	Short et al., 2014	GLRG_03041T0
	Serine/Threonine-protein kinase RIM15	Neurospora crassa	XP_958871	Short et al., 2014	GLRG_03945T0
	Pheromone proteins essential for mating
	Pheromone processing	Saccharomyces cerevisiae	NP_013493	Short et al., 2014	GLRG_08479T0
	Peptide pheromone maturation	Saccharomyces cerevisiae	NP_014001	Short et al., 2014	GLRG_03812T0													x
	Pheromone processing	Saccharomyces cerevisiae	NP_012651	Short et al., 2014	GLRG_04869T0
	Protein processing	Saccharomyces cerevisiae	NP_011312	Short et al., 2014	GLRG_04165T0
	Farnesyltransferase subunit beta	Podospora anserina	XP_001906057	Short et al., 2014	GLRG_10959T0
	Putative ABC transporter expressed in the mitochondrial inner membrane	Podospora anserina	XP_001905729	Short et al., 2014	GLRG_07106T0																											x
	Pheromone receptor 1	Neurospora crassa	XP_956191.2	﻿Liang et al., 2021	GLRG_03765T0																									x	x	x	x	x
	Pheromone receptor 2	Neurospora crassa	XP_959733.1	﻿Liang et al., 2021	-		x				x	x	x	x	x	x	x	x	x	x	x	x	x	x	x	x	x	x	x	x			x	x
	Alpha-factor (clock-controlled pheromone CCG-4)	Neurospora crassa	XP_965094.1	﻿Liang et al., 2021	-	x	x				x	x	x	x	x	x	x	x	x	x	x	x	x	x	x	x	x	x	x	x		x	x	x
	Histone deacetylase HOS2	Saccharomyces cerevisiae S288C	NP_011321.1	﻿Liang et al., 2021	GLRG_00900T0							x
	G protein-coupled receptor gpcr1 (orthologous to FGSG_05239)	Fusarium graminearum PH-1	XP_011323750.1	﻿Liang et al., 2021	GLRG_09043T0													x	x	x		x
	Mitogen-activated protein kinase (FUS3/KSS1) Pmk1	Schizosaccharomyces pombe	NP_595289.1	﻿Liang et al., 2021	GLRG_06603T0		x
	1Locus tag from reference genome anotation of the strain M1.001 (O’Connell et al. 2012) used to blast
